# SCALLOPS: a scalable, integrated computational framework for Optical Pooled Screens

**DOI:** 10.64898/2026.05.22.727250

**Authors:** Joshua Gould, Jose Sergio Hleap, Ping Wu, Takamasa Kudo, Jane Guan, Anqi Zhu, Eric Lubeck, Xing-Yue Monica Ge, Aaron Archer Waterman, Tommaso Biancalani, Orit Rozenblatt-Rosen, Ciara Metcalfe, Avtar Singh, David Richmond, Aviv Regev, Bo Li

## Abstract

Optical pooled screens (OPS) link pooled genetic perturbations to high-dimensional image-based phenotypes at scale, but their widespread adoption is hindered by computational bottlenecks in processing terabyte-scale, multimodal image data. We present SCALLOPS, a unified, modular, and cloud-native computational framework that overcomes these bottlenecks. SCALLOPS implements a “well-centric” processing strategy that integrates robust stitching with a non-linear two-stage registration strategy, enabling accurate alignment of multi-magnification images, reliable single-cell genotype–phenotype linkage, and efficient morphological feature extraction. Benchmarking with public and newly-generated datasets demonstrated SCALLOPS’ superior performance over existing solutions. Crucially, SCALLOPS uniquely enables robust processing of 4x magnification *in situ* sequencing data, accelerating image acquisition by around six-fold. We applied SCALLOPS to an optical pooled screen investigating the estrogen receptor (ER) degrader vepdegestrant in a breast cancer cell line, successfully recovering its known mechanism of action, highlighting the value of OPS in translational research. SCALLOPS provides a scalable end-to-end solution, making large-scale OPS routine.
