## Supplementary Table 1. List of features provided by SCALLOPS. for "SCALLOPS: a scalable, integrated computational framework for Optical Pooled Screens"

### Sheet: Features
Category	Feature	Description	Source
SizeShape		Size and shape features per object		Only focus on 2D features
	AreaShape_Area	The 2D surface area of the object	CellProfiler4	For Source, CellProfiler4 indicates features shared between CellProfiler4, cp_measure and SCALLOPS
	AreaShape_BoundingBoxArea	The area of a box containing the object		cp_measure indicates features unique to cp_measure and SCALLOPS
	AreaShape_Compactness	The mean squared distance of all pixels within the object to its centroid, normalized by the total object area		SCALLOPS indicates features unique to SCALLOPS
	AreaShape_Eccentricity	Eccentricity of the ellipse that has the same second-moments as the object. The eccentricity is the ratio of the focal distance of the ellipse (distance between focal points) over the major axis length
	AreaShape_EquivalentDiameter	The diameter of a circle or sphere with the same area as the object
	AreaShape_EulerNumber	The number of disconnected components making up the segmented item, minus the number of holes within the components
	AreaShape_Extent	The ratio of the object's area to the area of the corresponding bounding box
	AreaShape_FormFactor	The ratio of the object's area to the area of a circle with the same perimeter as it; equivalent to the isoperimetric quotient
	AreaShape_MajorAxisLength AreaShape_MinorAxisLength	The major, minor axis lengths of the ellipse that has the same second-moments as the object
	AreaShape_MaximumRadius AreaShape_MedianRadius AreaShape_MeanRadius	The maximum, median and mean distances from any pixel inside the object to the closest pixel outside
	AreaShape_Orientation	The angle between the horizontal axis and the major axis of the ellipse that has the same second-moments as the object
	AreaShape_Perimeter	The perimeter of the object
	AreaShape_Solidity	Ratio of the object's area to the area of the convex hull of it
	AreaShape_HuMoment_{i} (i=0..6; 7 features)	First-Seventh Hu Moments (translation, scale, rotation invariant) of the object
	AreaShape_SpatialMoment_{i}_{j} (i=0..2, j=0..3; 12 features)	A series of weighted averages representing the shape, size, rotation and location of the object
	AreaShape_CentralMoment_{i}_{j} (i=0..2, j=0..3; 12 features)	Similar to spatial moments, but normalized to the object’s centroid. These are therefore not influenced by an object’s location within an image
	AreaShape_NormalizedMoment_{i}_{j} (i=0..3, j=0..3; 16 features)	Similar to central moments, but further normalized to be scale invariant. These moments are therefore not impacted by an object’s size (or location)
	AreaShape_InertiaTensor_{i}_{j} (i=0..1, j=0..1; 4 features)	A representation of rotational inertia of the object relative to it’s center
	AreaShape_InertiaTensorEigenvalues_{i} (i=0..1; 2 features)	Values describing the movement of the Inertia Tensor array
	AreaShape_MaxFeretDiameter AreaShape_MinFeretDiameter	The maximum / minimum feret diameter, which is the "caliper" distance between parallel lines just touching the object
	AreaShape_Zernike_{n}_{m} (n=0..9, m <= n, n-m is even; 30 features in total)	Zernike polynomial n, m coefficient for the Zernike transform of the object
	AreaShape_BoundingBoxMaximum_X AreaShape_BoundingBoxMaximum_Y AreaShape_BoundingBoxMinimum_X AreaShape_BoundingBoxMinimum_Y	The (Y, X) coordinates of the minimum and maximum corners of the bounding box of the object; used as metadata instead of features in SCALLOPS for downstream analyses
	AreaShape_Center_Y AreaShape_Center_X	The (Y, X) coordinate of the centroids of the object; used as metadata instead of features in SCALLOPS for downstream analyses
	AreaShape_ConvexArea	Area of the convex hull of the object	cp_measure
	AreaShape_FilledArea	Area of the object with all the holes filled in
	AreaShape_PerimeterCrofton	The Crofton perimeter of the object
Colocolization		Co-localization features per object per pair of channels
	Correlation_Pearson_{channel1}_{channel2}	For an object, the Pearson's correlation coefficient between a pair of channels is calculated	CellProfiler4
	Correlation_Slope_{channel1}_{channel2}	The slope of the least-squares regression between a pair of images I and J. Calculated using the model A × I + B = J, where A is the slope	cp_measure
	Correlation_Overlap_{channel1}_{channel2}	For a pair of channels R and G of an object, a percentage threshold (default 15%) is first applied to each channel separately to determine pixels used in co-occurence analysis for each channel. Then the overlap coefficient is computed as r = sum(Ri * Gi) / sqrt(sum(Ri * Ri) * sum(Gi * Gi)), considering only pixels used in co-occurence analysis for both channels	CellProfiler4
	Correlation_K_{channel1}_{channel2} Correlation_K_{channel2}_{channel1}	The one-sided overlap coefficient K measuring the overlap of the two channels with respect to first channel: K12= (sum(Ri * Gi) / sum(Ri * Ri), K21= sum(Ri * Gi) / sum(Gi * Gi)). Only pixels used in co-occurence analysis for both channels are used
	Correlation_Manders_{channel1}_{channel2} Correlation_Manders_{channel2}_{channel1}	The Manders coefficients for a pair of channels R and G of an object are calculated as M12 = (sum_{i in A} Ri)/(sum_{j in B} Rj) and M21 = (sum_{i in A} Gi)/(sum(_{j in C} Gj), where A is the set of pixels used for co-occurence in both channels, B is the set of pixels used in co-occurence in R, and C is the set of pixels used in co-occurence in G
	Correlation_Costes_{channel1}_{channel2} Correlation_Costes_{channel2}_{channel1}	Manders coefficients with per channel threshold automatically determined using Costes' method instead of the manual threshold used above
	Correlation_RWC_{channel1}_{channel2} Correlation_RWC_{channel2}_{channel1}	The RWC coefficients for a pair of channels R and G of an object are measured as RWC12 = (sum_{i in A} Ri * Wi)/(sum_{j in B} Rj) and RWC21 = (sum_{i in A} Gi * Wi)/(sum_{j in C} Gj), where Wi is Weight defined as Wi = (Rmax - Di) / Rmax. Rmax is the maximum of Ranks among R and G based on intensity, and Di = abs(Rank(Ri) - Rank(Gi))
Granularity		Granularity features per object per channel
	Granularity_{i} (i=1..16; 16 features)	Image granularity is a texture measurement that tries to fit a series of structure elements of increasing size into the texture of the image and outputs a spectrum of measures based on how well they fit. The fitting process happens at the image / FOV level and the granularity values are computed at the object level.	CellProfiler4
Intensity		Intensity features per object per channel
	Intensity_IntegratedIntensity_{channel}	The sum of channel intensity values within the object	CellProfiler4
	Intensity_MeanIntensity_{channel} Intensity_StdIntensity_{channel}	The mean & standard deviation of channel intensity values within the object
	Intensity_MinIntensity_{channel} Intensity_MaxIntensity_{channel}	The minimum & maximum of channel intensity values within the object
	Intensity_MedianIntensity_{channel} Intensity_MADIntensity_{channel}	The median & median absolute deviation of channel intensity values within the object
	Intensity_LowerQuatileIntensity_{channel} Intensity_UpperQuartileIntensity_{channel}	The percentile (e.g. 25th or 75th percentile) of channel intensity values within the object
	Intensity_MassDisplacement_{channel}	The euclidean distance between the object's geometric centroid and the channel intensity weighted centroid (e.g., center of gravity of the channel intensity values)
	Intensity_IntegratedIntensityEdge_{channel} Intensity_MeanIntensityEdge_{channel} Intensity_StdIntensityEdge_{channel} Intensity_MaxIntensityEdge_{channel} Intensity_MinIntensityEdge_{channel}	The sum/mean/standard deviation/maximal/minimal of the edge pixel intensities of the object
	Location_CenterMassIntensity_Y_{channel} Location_CenterMassIntensity_X_{channel}	The (Y, X) coordinate corresponding to the center of mass of channel intensity value of the object; used as metadata instead of features in SCALLOPS for downstream analyses
	Location_MaxIntensity_Y_{channel} Location_MaxIntensity_X_{channel}	The (Y, X) coordinate corresponding to the pixel containing the maximum of channel intensity value in the object; used as metadata instead of features in SCALLOPS for downstream analyses
IntensityDistribution		Intensity distribution features per object per channel
	RadialDistribution_FracAtD_{channel}_{i}of4 (i=1..4; 4 features)	Fraction of total stain in the object at a given radius	CellProfiler4
	RadialDistribution_MeanFrac_{channel}_{i}of4 (i=1..4; 4 features)	Mean fractional intensity at a given radius; calculated as fraction of total intensity normalized by fraction of pixels at a given radius
	RadialDistribution_RadialCV_{channel}_{i}of4 (i=1..4; 4 features)	Coefficient of variation of intensity within a ring, calculated across 8 slices
	RadialDistribution_ZernikeMagnitude_{channel}_{n}_{m} (n=0..9, m <= n, n-m is even; 30 features in total)	Magnitude of Zernike moment of intensity distributions
	RadialDistribution_ZernikePhase_{channel}_{n}_{m} (n=0..9, m <= n, n-m is even; 30 features in total)	Phase of Zernike moment of intensity distributions
Neighbors		Neighbors features per object (default: expand until adjacent; alternatives: adjacent or within n_pixel distance)
	Neighbors_NumberOfNeighbors_[Expanded/Adjacent/n_pixel]	Number of neighbor objects after object expansion	CellProfiler4
	Neighbors_PercentTouching_[Expanded/Adjacent/n_pixel]	Percent of the object’s boundary pixels that touch neighbors after object expansion
	Neighbors_FirstClosestDistance_[Expanded/Adjacent/n_pixel]	The center-to-center distance to the closest object in units of pixels after object expansion
	Neighbors_SecondClosestDistance_[Expanded/Adjacent/n_pixel]	The center-to-center distance to the second closest object in units of pixels after object expansion
	Neighbors_AngleBetweenNeighbors_[Expanded/Adjacent/n_pixel]	The angle formed with the object center as the vertex and the first and second closest object centers along the vectors after object expansion
	Neighbors_FirstClosestObjectNumber_[Expanded/Adjacent/n_pixel]	The index of the closest object after object expansion; used as metadata instead of features in SCALLOPS for downstream analyses
	Neighbors_SecondClosestObjectNumber_[Expanded/Adjacent/n_pixel]	The index of the second closest object after object expansion; used as metadata instead of features in SCALLOPS for downstream analyses
Texture		Texture features per object per channel
	Texture_AnguarSecondMoment_{channel}_{scale}_{direction}_{graylevels} Texture_Contrast_{channel}_{scale}_{direction}_{graylevels} Texture_Correlation_{channel}_{scale}_{direction}_{graylevels} Texture_DifferenceEntropy_{channel}_{scale}_{direction}_{graylevels} Texture_DifferenceVariance_{channel}_{scale}_{direction}_{graylevels} Texture_Entropy_{channel}_{scale}_{direction}_{graylevels} Texture_…	Haralick texture features. Derived from the co-occurrence matrix, which contains information about how image intensities in pixels with a certain position in relation to each other occur together. 13 features in total for each scale, direction and graylevels combination	CellProfiler4
	Texture_PFTAS_{channel}_{i} (i=0..53; 54 features)	Parameter-free threshold adjacency statistics	SCALLOPS
