## Supplemental Data 1 for "SCALLOPS: a scalable, integrated computational framework for Optical Pooled Screens"

### Sheet: Hits for NFkB PerturbView Scree
TNF-𝛼		IL-1𝛽		LPS
Positive regulator	Negative regulator	Positive regulator	Negative regulator	Positive regulator	Negative regulator
Tnfrsf1a	Calr	Il1r1	Tnfrsf1a	Ikbkb	Tnfrsf1a
Nfkbia	Tnf	Irak4	Srf	Nedd8	Calr
Ikbkb	Srf	Myd88	Ddit3	Nfkbia	Srf
Ripk1	Traf2	Fos	Prkar1a	Cul1	Tradd
Chuk	Ahr	Nfkbia	Amd1	Chuk
Nedd8	Ddit3	Cul1	Tradd	Myd88
Atf3		Irak1	Egr2	Fbxw11
Fbxw11		Chuk	Hspa5	Tab1
Amd1		Atf3	Hspa4	Amd1
Tradd		Junb	Abcc8	Irak4
Cul1		Ppp2ca		Map3k7
Fos		Ikbkb		Skp1
Prkar1a		Fosb		Ikbkg
		Ahr		Atf3
		Traf6
		Nedd8
		Creb1
		Skp1
	Shared
	Taka et al. unique
	SCALLOPS unique
