## Supplementary Table 4. Comparison of SCALLOPS with related tools. for "SCALLOPS: a scalable, integrated computational framework for Optical Pooled Screens"

### Sheet: Feature comparison
Module	Scallops	OPS package	Brieflow	Taka et al.	PERISCOPE	STARcall	Cellpaint-POSH
Illumination correction	CellProfiler's algo	CellProfiler's algo	CellProfiler's algo	BASIC	CellProfiler's algo	?	No mention
Stitching	Yes Cross correlation & phase correlation Weighted L2 norm Automatic radial parameter estimation and correction	No tile-level	No tile-level	Yes Alshlar	Yes FijiIS	Yes Phase correlation L1 norm No radial correction	No Assume stage positions are accurate
Segmentation	Stardist + Propogation [Watershed, Cellpose]	Watershed [Cellpose]	Watershed [Cellpose]	Stardist + Propogation?	Watershed	Stardist + Cellpose	Cellpose
Registration	ITK linear /nonlinear	Triangle hashing (manual seeding)	Triangle hashing (manual seeding)	microaligner	Translation only	Translation only	Scale, Rotation and Translation of center crops of wells
Barcode calling	Traditional computer vision (CV) methods	Traditional CV methods	Traditional CV methods	Traditional CV methods	Traditional CV methods	Traditional CV methods	Deep-learning-based algorithm
Feature	Accelerated parallization of CellProfiler feature computation	Adapted CellProfiler code	Adapted CellProfiler code	CellProfiler	CellProfiler	CellProfiler	Deep-learing-based feature extraction
Cloud-native	Yes	No	No?	No	Yes	No	No mention
